# Deep learning design and *in vivo* validation of Müller glia-specific *cis*-regulatory elements

**DOI:** 10.64898/2026.07.15.738785

**Authors:** Oriol Fornes, Kyung Duk Koh, Rebecca M. Marton, Jiapei Chen, Carlo De Donno, Kevin A. Marroquin, Gyeong Jin Kang, Avantika Lal, Sören Müller, Gokcen Eraslan, Eliah R. Shamir, Pratiksha I. Thakore, Heinrich Jasper, David Garfield

## Abstract

Effective recombinant adeno-associated virus gene therapies require promoters that are compact and cell-type-specific. Ideally, promoters should also exhibit functional conservation when tested in model organisms to ensure that preclinical findings translate reliably to human patients. Here, we introduce a deep learning framework for designing *cis*-regulatory elements (CREs) meeting these criteria, applied to retinal Müller glia (MG). Using single-cell chromatin accessibility data from human and mouse retinas, we trained species-specific models to predict cell-type accessibility, and designed compact CREs using two complementary strategies. *In silico* validation predicted that the designed CREs exhibit high MG-specific accessibility (on-target) in both species with minimal off-target accessibility across hundreds of human cell types and tissues. Mechanistic analysis revealed that the predicted MG accessibility is driven by the creation of LHX2 motifs. *In vivo* validation confirmed that the designed CREs successfully restrict reporter expression to MG in the murine retina. Our deep learning framework is highly generalizable and enables the rapid design of compact, on-target, and species-conserved CREs for precision gene therapy.
