## Supplementary material for "Deep learning design and *in vivo* validation of Müller glia-specific *cis*-regulatory elements": Table S2

### Sheet: Sheet1
MG_element_#	Designed_CRE	Chrom	Start_0_based	End	Tested_sequence	Optimization_approach	Human_model	Specificity_function	Comment
1	FALSE	chr4	10874466	10874966	CCAAATTGTGTGGCAGGTTGAAATTTACCTCTCAGACATGAGAAGAAATGCTATTAAGTTGGGACACAATGAAGTCAATCTCAGAAGGCTTTATTAAATCGGTAGCTTTTTGGGGGACATAAATTATCCTTGCTTTCCCTGCTGCATGAGTGCTATTCAAAGACTTTTTGTTTTACCTCATCCTCTTGTTTTATGATGAATTTGTGCGTGAAAAGACTCATTAAGAACATCATTATTCTACATTTATCAGTAATGAACTGTCTGTGGCACCTATTAGCAGCAAAATGGTCTAAGTCCCGTTTTGTATCTGTCTACATTCTTCTTCATTATTTTCTGCTCCACTCTCATCCATTTAAAATGGATTTGGCTGGGTGCAATTTTATCCCCAATTGTTCTTTT…				endogenous differentially accessible MG peaks without predicted LHX2 sites
2	FALSE	chr3	120496691	120497191	AGTCCCCCCAAGTTCTCAGGGCAGCCTCTGTTTCTCCTCGGCTCTCCTCTTCCAGCCCTTCTAAAGGCTTCTCTTTCTTTCTCTGACATCCTGTTAGTATGAACTCATGTAAGCTATTTAATGAGCCAGGCAGCGTTATCCAATTTTTATAAATTGAATGATAGCGGTTTATGAGAAAACAGCCATGATTATGAAAAGTGCCAAGAATATTAAGTTCTGCACTGCTGCTTTTGAATTGGCCTTTATTAAAAACTGATTATAATTCTTCTGGGGTCAGTGCTGCTAAAAGTATTAAAAATTGACCTGGAAATTCTGTACTTTCATGATGCCTGTTTTCCCCAGTTATTTGTTTTCAGCCAGATAATTTGATATATCTGAAGATATGTTGCATTTGCCATA…				endogenous differentially accessible MG peaks without predicted LHX2 sites
3	TRUE	chr18	47303184	47303684	GATAAATTAGGGCTGGTAATTCGAGCCCTGGAACATGGAATATTTCCAACTGCATCCCCCTTTTTGTGAGTGGGGAAGCCATTGCCCTTTTCCTATCTTGTTCCTGTCAGAGGCTTCTGGGAGGGTTTCTCTTCTATGGATTGATTTATTTTGGCAACACTTGAGTCAAGAAATACTATATTATTTATGTAATATACATAAGCGTTTGTGTAAAATTTTTGACATGAAGTGCTCATTTTGGGATGTAGCAGAGAAGAATAATGATAACCTCATTAACTTCAATTGGGCTCATTACAGCCTGCTGGGCCCAGAAAGTTCCAGGGGTTGGATTTGGCCTAGAGAGAAGGAATCCAGAGAATGAAGACACGAGACATTTGATAAGTGTCTACAAAATTAGTC…	Ledidi	binary	MinGap
4	TRUE	chr4	112502753	112503253	CGTTGCTAAAGATCTATACTTTTGGAACTTTTCATGAAGTTCAGTGACAGAGTAGTAGATATCCAGTACTTGGGGGGGGTAAAATGTTATTCTAAGTTGGGACTAAGGGAACACTAGTTCATAGGAGAGAAGTACAAGTCCAAGCCACCATGCTTGGTGCTGGTTCCTTCAGATCTCACTACCTCTTCTCTGATCTACAGATCTCTGCTCTGAGGCCACCATCTCCCTCTTCATAGCACCAGACAATCATTTTAATAAGAGATAATTTGTAAATAACGTCTTCCTCACTCAATCAAAACCCCTCTTTGGCCAGGCTCTTAATTTGCTGCTAAATTGCAAAGATGCGAATTTGAGCTGAGGGGGAGCCAGGCAGCTATTAGCAGCAAATCAAATGAGGGT…	Ledidi	binary	MinGap
5	TRUE	chr2	140472897	140473397	CTGACTCATAATTCATTTATAAGAAATATAATAAATTAGAAAAATAATATTGTTTTGGTTGGCAAAAAGTGACAAGTGATGAAGTAACACCAAAGTTTTCCATATAAATGTCTCATTTTCCACCTGGAAATAAACAAGTAGGAAACCATAGCATCCTTTGTCTTTATGGGACAAATGGAAGTAGAATAATCCAAATCCACTTTACAAACCTGTCAAATTAATGGCTCTATCTTTCGTTGATGTTAGAGTTGGCATAATTCCTGCTGGCTCCAATTAGTACCTCATTAGTAACTACAAGATAATTATTGGCCTGCGCCCAGATATTGGCAGGTGCCTGATAAGGCTCTTAATGAATTTTTCACTAGTCTTTCAGAGAAAACCTTCTGGAGAAAATATTCT…	directed evolution	regression	min. off-target predicted accessibility / max. off-target predicted accessibility
6	TRUE	chr2	229205566	229206066	CAGAAATCCCAATTTATATTGAACTCTAAGAAGATCTTCTTTCTCCATATTATTTCAAGAAAATGTAGAGTTCCAAGATCAGCAGCAGGGATCTCAAGATTTGGGGAGGTCATTGCCTCCATTTCAAATCTTAGAGTCAATTAACAATAGCTAATTAAGAGATGCAAAAGGCCTGGCAAGAGTATTTATTTCCTGCAAGAATAATCTGCAATCAAATAGTCCATTAAGCACTTCTGCCGGCCATTGTTTCACCAGGGGGCCGGCCCACTTATTCATAAACAAATCATTAATATTCTTGACATAAATCCATAGTGCACCATTAATCCCGGCTATGATAATGGTTTTGTACATTTGCTCTGCCCATCATGAATAGGAGTGTTGTTTGGTAGAACCCATCTC…	directed evolution	regression	min. off-target predicted accessibility / max. off-target predicted accessibility
7	TRUE	chr16	52057900	52058400	TAGAGACATGAAAATTATCAGTAATAAAATAATATCGCTCCATCTCACATGGTAGCCTCTCCCATTTCTGCTTCCTGGTCTCCTCTATCTCCCACCAGCTAGCTACTTCTTAAAAATGGCCTAACTTGGCAACTAGCCACTGACCTGAATCTTGAGGGTCTGCTTCCCACGTTCTCCTTTTATGACAATTGCCTCTAATTATCCTCGTTCAATTACTGGGACAGATAACCTGGAACTTCACCAAGACTTCCATGGTGAAGAGTTGAACATGAGGTTTATCCACCATGTCCTTATTGAGGCTGCAGGCCCGTTCAGCAAATTGACCTTCTTCATGGGTTTATTTAAAAAAGGAAATGAAATGTTCCAATTAAGGCAATTACTGCAAGAATAATAATAGCC…	directed evolution	binary	MinGap
8	TRUE	chr20	57570470	57570970	CCTAGATAGCCTGGGCCTCCTCAGATCTAGTTCCTCTGTGAGACCCTTGATAAAGGGAAATGTTAATGTGAATGTTCACCAGTTTGATTGCCAAAACTCCTCTCCAGACGAGGCAATTAGCAGTAAAATATGATGTAAATATTTGTTCAGCCTGAGATAATTACTCTAATTGCATAATTAAACTCGTTATTGATGCTACTTCCGCACAAAATGCCTGCAGAGGAAGGCCCAGCCTGCATCTGCCTTTCAGAACTTTTTCAATAGAGAGACTGTTTGCAGAGACTTTTCTATGGCCCCTGTCTCATCACATGGAGAACCAAGAAGGGAACTTGGGGAGAGGTTGTCTGTGGTAGAGAGGAGGGAGTGGAAAGGTCACAGAAACAGAGGACCACTGGTGTG…	directed evolution	binary	MinGap
9	TRUE	chr16	52057900	52058400	TATAGACATGAAAATTCTCAGTAATAGAAGAATCTCGCTTCATCTCTCAGGGTGGCCTCTCCCATTTCTGCTTCTTGGTCTCCTCTATCTCCCACCCGCCAGCTACTTCTTAAAAATGGCCTGACCTGGCCACCAGCCACTGACCTGAATCTAGAGGGTCTGCTGCCCACGCTCTCCTTCTATGACAATTGCCTCTAATTATCCTCGTTCAATTACTGGGACAGATAACCTGGAACTTCACCAAGTCTTTCATGGTGAAGGGTTGAACATGAGGTTTATCCTCCATGTCCTTACAGAGGCTGCAGGCCGGTTCAGCAAATTGACCTTCTTCATGGGTTTATTGAAAAAAGGAAATGAAATGTTCCAATTAAGGCAATTACAGCAAGAATAACAATAGCC…	directed evolution	binary	MinGap	partially-evolved sequences for 10 iterations
10	TRUE	chr3	190190934	190191434	CCAGTACTTCTGGGGTGGTACCTGAGATTCTGCATTCTGTCTACCTTCCAGATGATCTTGGTCCATGGACCACACTTCTAGGAGCAGAGGTAAGAGCACCAACGTAACCTGGGAGTTTATTACAAACACAGAACCTCAGACCCTGAGTTCAGACCCAGTGAATCAGAATCTTCATTTTTAACAAGTTTCTTAGCTGGCCCATTTGCACACAATAATTTAAGAAGCACTGTTCCAGCGTGGTAGTAATCAGGCCTGAGTATGGAGTAGAATCGCCTGAATAGCATTAAAAAACAAATAAACAAATGATGTCTAGACTCCACTCCAATTAAATTAGAATCTCAGAGAATAGAGCCTGGATGGGTTTTAAAAATTGCACAAATGACATTAATGTGCAGTAAT…	directed evolution	binary	MinGap	partially-evolved sequences for 10 iterations
